# Tumor Microenvironment Cellular Crosstalk Predicts Response to Adoptive TIL Therapy in Melanoma

**DOI:** 10.1101/2022.12.23.519261

**Authors:** David Barras, Eleonora Ghisoni, Johanna Chiffelle, Angela Orcurto, Julien Dagher, Noémie Fahr, Fabrizio Benedetti, Isaac Crespo, Stefan Zimmermann, Rafael Duran, Martina Imbimbo, Maria Ochoa de Olza, Blanca Navarro, Krisztian Homiscko, Sara Bobisse, Danny Labes, Zoe Tsourti, Charitini Andriakopoulou, Fernanda Herrera, Alizée Grimm, Matteo Morotti, Rémy Pétremand, Reinhard Dummer, Gregoire Berthod, Michal Bassani-Sternberg, Niklaus Schaefer, John O Prior, Maurice Matter, Nicolas Demartines, Veronica Aedo, Clarisse Dromain, Jesus Corria-Osorio, Stephanie Tissot, Lana E. Kandalaft, Raphael Gottardo, Mikael Pittet, Christine Sempoux, Olivier Michielin, Urania Dafni, Lionel Trueb, Alexandre Harari, Denarda Dangaj Laniti, George Coukos

## Abstract

Adoptive cell therapy (ACT) using *ex vivo* expanded tumor-infiltrating T lymphocytes (TILs) can mediate responses in metastatic melanoma, but long-term efficacy remains limited to a fraction of patients. Here we interrogated tumor-microenvironment (TME) cellular states and interactions of longitudinal samples from 13 metastatic melanoma patients treated with TIL-ACT in our clinical study (NCT03475134). We performed single-cell RNA-seq and spatial proteomic analyses in pre- and post-ACT tumor tissues and showed that responders exhibited higher tumor cell-intrinsic immunogenicity. Also, endogenous CD8^+^ TILs and myeloid cells of responders were characterized by increased cytotoxicity, exhaustion and costimulation and type-I IFN signaling, respectively. Cell-cell interaction prediction analyses corroborated by spatial neighborhood analyses revealed that responders have rich baseline intratumoral and stromal tumor-reactive T-cell networks with activated myeloid populations. Successful TIL-ACT therapy further reprogrammed the myeloid compartment and increased TIL-myeloid networks. Our systematic target discovery study reveals CD8^+^ T-cell network-based biomarkers that could improve patient selection and guide the design of ACT clinical trials.

**One-Sentence Summary:** Response to adoptive TIL therapy in melanoma is determined by CD8^+^ TIL-myeloid cell networks
