## Supplementary Tables for "Tumor Microenvironment Cellular Crosstalk Predicts Response to Adoptive TIL Therapy in Melanoma": Supplementary_Table_1.xlsx

### Sheet: Patient_Characteristics
Table S1. Clinical characteristics and survival analysis of patients enrolled in the ATATIL trial (sheet 1).
Cut-off date: 10DEC2021
Patient	Age at ACT treatment (years)	Sex (Male/Female)	PS ECOG	Previous lines of sistemic therapy (N)	Previous therapies (detailed)	sum of target lesions diameters (mm)	tumor volume (all lesions mm3)	Brain Metastates (Y/N)	Mutation status	LDH (normal/high)	Lymphocytes count (normal/low)	Neutrofil/lymph ratio (NLR)(high/low)	NLR number	Tissue biopsy at screening	Tissue harvested for TILs expansion	Number of TILs infused (cells x 10^9)	Number of IL-2 doses received	Reason for stopping IL-2	Clinical Response at Month 1 (RECIST 1.1)	Tissue biopsy at day30	Clinical Response at Month 3 (RECIST 1.1)	PFS indicator (1: PFS event, 0: censored)	PFS mo from NMA start	OS indicator (1: dead, 0: alive)	OS mo from NMA start	Best_Overall_Response (at Month3)
1	43	M	0	2	Ipilimumab-Nivolumab, Nivolumab-anti-LAG3, bone radiotherapy	89.5	204.7	N	BRAF exon 11 (non canonical)	normal	low	high	6	NA	Inguinal LN	60.8	5	Lung edema	SD (-26%)	Liver lesion	PD (+42%)	1	3.21971	1	8.80493	SD
2	58	M	0	3	Melan-A (ELA) and MAGE-10 based peptides vaccination, brain radio-surgery, Melan-A (ELA), MAGE-10, NYESO-1 vaccination, pembrolizumab, left surrenalectomy	58	20.7	Y	BRAF V660E	high	low	low	3.3	NA	L Adrenal gland	58.85	7	Lung edema	PR (-69%)	R adrenal gland	PR (-77%)	0	40.0821	0	40.0821	PR
3	53	M	0	4	inguinal and pelvic radiotherapy, dabrafenib-trametinib, bone radiotherapy, pembrolizumab-epacadostat, brain radio-surgery, ipilimumab, dabrafenib-trametinib rechallenge	115	157.11	Y	BRAF V660E	high	low	low	3.1	Subcutaneous lesions	Subclavicular mass	55	2	Acute renal failure	PR (-35%)	Subcutaneous lesion	PR (-58%)	0	36.2053	0	36.2053	PR
4	44	M	0	5	cisplatine, vinblastine and dacarbazine, gluteal and inguinal radiotherapy, carboplatine-paclitaxel + sorafénib, intralesional interferon alpha, ipilimumab, pembrolizumab, pulmonary wedge resection	114	52.62	N	BRAF, NRAS, KIT wt	normal	normal	low	1.68	Liver lesion	Lung lesion	52	7	Lung edema	SD (-3%)	Liver lesion	SD (-3%)	1	9.23203	0	30.193	SD
5	19	M	0	2	nivolumab, trametinib and dabrafenib, bone radiotherapy	22	45.87	N	BRAF V660E	high	low	low	1.4	Inguinal LN	Scrotal lesion	42	7	Lung edema	PD (+41%)	Scrotal mass	.	1	1.18275	1	7.58932	PD
6	28	F	1	4	dorsal metastasectomy, ipilimumab-nivolumab, nivolumab, axillary surgery and radiotherapy, spartalizumab(anti-PD1)+ capmatinib( c-MET Inhibitor), cisplatine-vindésine	63	495.53	N	BRAF, NRAS, KIT wt	high	low	high	9	Skin lesion	Axillary mass	20.1	3	Lung edema	PD (+49%)	Skin lesion	.	1	1.24846	1	3.38398	PD
7	57	F	1	2	pembrolizumab (adjuvant), ipilimumab-nivolumab	33	19	N	BRAF V660E	normal	normal	low	1	Inguinal LN	Inguinal LN	57	7	Hypovolemic shock	PR (-48%)	Inguinal LN	PR (-39%)	1	6.04517	0	27.0062	PR
8	58	M	0	3	ipilimmab-nivolumab, brain radiotherapy, dabrafenib et trametinib, pembrolizumab	74	95.97	Y	BRAF V660E	normal	normal	low	2.6	Iliac LN	Iliac LN	66.4	8	.	PR (-46%)	Gluteal lesion	PR (-65%)	1	6.07803	0	17.9384	PR
9	68	F	1	2	multiple local surgeries, ipilimumab-nivolumab with nivolumab mainteinance, wedge gastrectomy, ipilimumab-nivolumab rechallenge	39	35.85	N	NRASmut, BRAF wt	normal	low	high	9.5	Pancreas lesion	Pancreas lesion	71	1	Lung edema	SD (-18%)	Liver lesion	PR (-31%)	1	5.58522	1	11.499	PR
10	26	F	0	2	pembrolizumab (adjuvant), ipilimumab-nivolumab	122	125.36	N	BRAF V660E, KIT wt	high	low	low	2.2	Axillary LN	Subcutaneous lesion (x2)	30.4	5	Lung edema	SD (-28%)	Axillary LN + subcutaneous mass	PD	1	1.80698	1	7.52361	SD
11	40	F	0	7	ipilimumab-nivolumab, dabrafenib-trametinib, carboplatin-taxol + denosumab, nivolumab-relatlimab, 1 cycle dacarbazine/ ribociclib, 1 cycle dacarbazine/ palbociclib, encorafenib / binimetinib, brain radiotherapy	72.7	195.49	Y	BRAF V660E, NRAS mut	high	normal	low	1.1	Lung lesion	Subcutaneous lesion	12.8	8	.	PD	NA	.	1	0.952772	1	3.05544	PD
12	64	F	1	2	pembrolizumab, ipilimumab	77.5	32.32	N	N-RAS mut, BRAF wild, c-kit wild	normal	low	high	5.5	Inguinal LN	Inguinal LN	55	4	Acute renal failure	PD	NA	.	1	1.21561	1	8.1807	PD
13	68	M	0	2	pembrolizumab (adjuvant), ipilimumab-nivolumab,	39.3	8.57	N	BRAF, NRAS wt	normal	normal	low	1.45	Inguinal LN	Inguinal LN (x2)	84.7	1	Acute renal failure	PR (-38%)	Lung lesion	PR (-51%)	1	8.47639	1	8.47639	PR
Legend:
PS: performance status; ECOG: Eastern Cooperative Group; LDH: lactate dehydrogenase; NMA: non-myeloablative chemotherapy

### Sheet: Survival_Analysis
Table S1. Clinical characteristics and survival analysis of patients enrolled in the ATATIL trial (sheet2).
	Survival Analysis - ATATIL (n=13)
	Cut-off date: 10DEC2021
		PFS (11/13)		OS (8/13)
		Univariate		Univariate
		P	HR (95% CI)	P	HR (95% CI)
	Age (Risk per year older)	0.073	0.95 (0.91-1.0)	0.064	0.95 (0.90-1.0)
	Gender (Male vs. Female)	0.029	0.16 (0.031-0.83)	0.11	0.31 (0.072-1.3)
	BRAF mutation (V600E mutation vs. Wild type)	0.52	0.68 (0.20-2.2)	0.37	0.52 (0.12-2.2)
	Number of IL-2 doses (Risk per +1 IL-2 dose increase)	0.74	1.0 (0.83-1.3)	0.45	0.90 (0.70-1.2)
	LDH (High vs. Normal)	0.80	0.85 (0.24-3.0)	0.31	2.1 (0.51-8.5)
	Neutrophils-Lymphocytes ratio (High vs. Low)	0.094	3.7 (0.80-16.9)	0.18	2.6 (0.64-10.5)
	Tumor volume (Risk per +1mm3 volume increase)	0.23	1.0 (1.0-1.01)	0.064	1.01 (1.0-1.01)
