## Supplementary Tables for "Tumor Microenvironment Cellular Crosstalk Predicts Response to Adoptive TIL Therapy in Melanoma": Supplementary_Table_6.xls

### Sheet: Chemokines
Table S6. List of LR pairs for five different pathways involved in immune cell interactions.
receptor	ligand	pair
CCR1	CCL3	CCL3_CCR1
CCR1	CCL4	CCL4_CCR1
CCR1	CCL5	CCL5_CCR1
CCR1	CCL7	CCL7_CCR1
CCR1	CCL8	CCL8_CCR1
CCR1	CCL13	CCL13_CCR1
CCR1	CCL14	CCL14_CCR1
CCR1	CCL15	CCL15_CCR1
CCR1	CCL16	CCL16_CCR1
CCR1	CCL23	CCL23_CCR1
CCR2	CCL2	CCL2_CCR2
CCR2	CCL8	CCL8_CCR2
CCR2	CCL13	CCL13_CCR2
CCR2	CCL16	CCL16_CCR2
CCR3	CCL5	CCL5_CCR3
CCR3	CCL7	CCL7_CCR3
CCR3	CCL8	CCL8_CCR3
CCR3	CCL11	CCL11_CCR3
CCR3	CCL13	CCL13_CCR3
CCR3	CCL14	CCL14_CCR3
CCR3	CCL15	CCL15_CCR3
CCR3	CCL24	CCL24_CCR3
CCR3	CCL26	CCL26_CCR3
CCR3	CCL28	CCL28_CCR3
CCR4	CCL2	CCL2_CCR4
CCR4	CCL3	CCL3_CCR4
CCR4	CCL5	CCL5_CCR4
CCR4	CCL17	CCL17_CCR4
CCR4	CCL22	CCL22_CCR4
CCR5	CCL3	CCL3_CCR5
CCR5	CCL4	CCL4_CCR5
CCR5	CCL5	CCL5_CCR5
CCR5	CCL8	CCL8_CCR5
CCR5	CCL11	CCL11_CCR5
CCR5	CCL13	CCL13_CCR5
CCR5	CCL14	CCL14_CCR5
CCR5	CCL16	CCL16_CCR5
CCR6	CCL20	CCL20_CCR6
CCR7	CCL19	CCL19_CCR7
CCR7	CCL21	CCL21_CCR7
CCR8	CCL1	CCL1_CCR8
CCR8	CCL4	CCL4_CCR8
CCR8	CCL16	CCL16_CCR8
CCR8	CCL17	CCL17_CCR8
CCR8	CCL18	CCL18_CCR8
CCR9	CCL25	CCL25_CCR9
CCR10	CCL27	CCL27_CCR10
CCR10	CCL28	CCL28_CCR10
CCR10	CCL2	CCL2_CCR10
XCR1	XCL1	XCL1_XCR1
XCR1	XCL2	XCL2_XCR1
CXCR1	CXCL6	CXCL6_CXCR1
CXCR1	CXCL7	CXCL7_CXCR1
CXCR1	CXCL8	CXCL8_CXCR1
CXCR2	CXCL1	CXCL1_CXCR2
CXCR2	CXCL2	CXCL2_CXCR2
CXCR2	CXCL3	CXCL3_CXCR2
CXCR2	CXCL5	CXCL5_CXCR2
CXCR2	CXCL6	CXCL6_CXCR2
CXCR2	CXCL7	CXCL7_CXCR2
CXCR2	CXCL8	CXCL8_CXCR2
CXCR3	PF4	PF4_CXCR3
CXCR3	CXCL9	CXCL9_CXCR3
CXCR3	CXCL10	CXCL10_CXCR3
CXCR3	CXCL11	CXCL11_CXCR3
CXCR3	CXCL13	CXCL13_CXCR3
CXCR4	CXCL12	CXCL12_CXCR4
CXCR4	CXCL14	CXCL14_CXCR4
CXCR5	CXCL13	CXCL13_CXCR5
CXCR6	CXCL16	CXCL16_CXCR6
ACKR1	CCL2	CCL2_ACKR1
ACKR1	CCL5	CCL5_ACKR1
ACKR1	CCL7	CCL7_ACKR1
ACKR1	CCL8	CCL8_ACKR1
ACKR1	CCL11	CCL11_ACKR1
ACKR1	CCL13	CCL13_ACKR1
ACKR1	CCL14	CCL14_ACKR1
ACKR1	CCL16	CCL16_ACKR1
ACKR1	CCL17	CCL17_ACKR1
ACKR1	CCL18	CCL18_ACKR1
ACKR1	CXCL1	CXCL1_ACKR1
ACKR1	CXCL2	CXCL2_ACKR1
ACKR1	CXCL3	CXCL3_ACKR1
ACKR1	PF4	PF4_ACKR1
ACKR1	CXCL5	CXCL5_ACKR1
ACKR1	CXCL6	CXCL6_ACKR1
ACKR1	CXCL9	CXCL9_ACKR1
ACKR1	CXCL10	CXCL10_ACKR1
ACKR1	CXCL11	CXCL11_ACKR1
ACKR1	CXCL13	CXCL13_ACKR1
ACKR2	CCL2	CCL2_ACKR2
ACKR2	CCL3	CCL3_ACKR2
ACKR2	CCL4	CCL4_ACKR2
ACKR2	CCL5	CCL5_ACKR2
ACKR2	CCL7	CCL7_ACKR2
ACKR2	CCL8	CCL8_ACKR2
ACKR2	CCL11	CCL11_ACKR2
ACKR2	CCL13	CCL13_ACKR2
ACKR2	CCL14	CCL14_ACKR2
ACKR2	CCL17	CCL17_ACKR2
ACKR2	CCL22	CCL22_ACKR2
ACKR3	CXCL11	CXCL11_ACKR3
ACKR3	CXCL12	CXCL12_ACKR3
ACKR4	CCL25	CCL25_ACKR4
ACKR4	CCL21	CCL21_ACKR4
ACKR4	CCL13	CCL13_ACKR4
ACKR4	CCL19	CCL19_ACKR4
ACKR4	CCL2	CCL2_ACKR4
CX3CR1	CX3CL1	CX3CL1_CX3CR1
CX3CR1	CCL26	CCL26_CX3CR1
FPR2	CCL23	CCL23_FPR2
CXCR4	MIF	MIF_CXCR4
CXCR2	MIF	MIF_CXCR2
CCR2	MMP2	MMP2_CCR2
CXCR4	TGFB1	TGFB1_CXCR4
CCR1	CCL2	CCL2_CCR1
CCR5	CCL2	CCL2_CCR5
CCR3	CCL2	CCL2_CCR3
CXCR3	CCL13	CCL13_CXCR3
CCR9	CCL13	CCL13_CCR9
CXCR2	VASP	VASP_CXCR2
CCR5	ORM1	ORM1_CCR5
CXCR3	CCL21	CCL21_CXCR3
ACKR2	CCL21	CCL21_ACKR2
ACKR2	CCL27	CCL27_ACKR2
CCR4	CKLF	CKLF_CCR4
FPR2	APP	APP_FPR2
CCR10	CXCL13	CXCL13_CCR10
ACKR1	PPBP	PPBP_ACKR1
CXCR2	PPBP	PPBP_CXCR2
FPR2	CAMP	CAMP_FPR2
CCR6	DEFB1	DEFB1_CCR6
CXCR3	CCL11	CCL11_CXCR3
CCR6	DEFB4A	DEFB4A_CCR6
CCR3	CXCL10	CXCL10_CCR3
ACKR1	CXCL8	CXCL8_ACKR1
CCR3	CXCL11	CXCL11_CCR3
CCR10	CCL19	CCL19_CCR10
CXCR3	CCL19	CCL19_CXCR3
ACKR2	CCL19	CCL19_ACKR2
CXCR3	GNAI2	GNAI2_CXCR3
CXCR2	GNAI2	GNAI2_CXCR2
CCR6	DEFB103A	DEFB103A_CCR6
CCR6	DEFB103B	DEFB103B_CCR6
CXCR4	HMGB1	HMGB1_CXCR4
CXCR3	CCL20	CCL20_CXCR3
ACKR2	CCL28	CCL28_ACKR2
CCR3	CXCL9	CXCL9_CCR3
CXCR4	CEL	CEL_CXCR4
FPR2	ANXA1	ANXA1_FPR2
CXCR4	ZG16B	ZG16B_CXCR4
ACKR2	CCL25	CCL25_ACKR2
FPR2	SAA1	SAA1_FPR2
ACKR2	CCL24	CCL24_ACKR2
ACKR4	CCL5	CCL5_ACKR4
ACKR4	CCL11	CCL11_ACKR4
ACKR4	CCL7	CCL7_ACKR4
ACKR4	CXCL13	CXCL13_ACKR4
ACKR4	CCL8	CCL8_ACKR4
CCR2	DEFB103B	DEFB103B_CCR2
CCR2	CCL11	CCL11_CCR2
CCR2	DEFB103A	DEFB103A_CCR2
CCR2	CCL7	CCL7_CCR2
CCR2	CCL24	CCL24_CCR2
CCR2	DEFB106A	DEFB106A_CCR2
CCR2	CCL26	CCL26_CCR2
CCR5	GNAI2	GNAI2_CCR5
CCR5	S100A4	S100A4_CCR5
CCR5	CCL7	CCL7_CCR5
CCR5	CCL3L3	CCL3L3_CCR5
CCR5	IL16	IL16_CCR5
CXCR1	YARS1	YARS1_CXCR1
CXCR1	GNAI2	GNAI2_CXCR1
CXCR1	CXCL3	CXCL3_CXCR1
CXCR1	CXCL2	CXCL2_CXCR1
CXCR1	PPBP	PPBP_CXCR1
CXCR1	CXCL5	CXCL5_CXCR1
CXCR1	CXCL1	CXCL1_CXCR1
CCR1	CCL26	CCL26_CCR1
CCR1	CCL18	CCL18_CCR1
XCR1	CXCL2	CXCL2_XCR1
CCR10	CCL25	CCL25_CCR10
CCR10	CCL7	CCL7_CCR10
CCR4	CXCL12	CXCL12_CCR4
CCR6	DEFB4B	DEFB4B_CCR6
CXCR3	CXCL12	CXCL12_CXCR3
CXCR3	CCL5	CCL5_CXCR3
CXCR3	CCL7	CCL7_CXCR3
ACKR2	CCL23	CCL23_ACKR2
ACKR2	CCL3L3	CCL3L3_ACKR2
CCR3	CCL3	CCL3_CCR3
CCR3	CCL4	CCL4_CCR3
CCR3	CCL18	CCL18_CCR3
DPP4	CCL22	CCL22_DPP4
ADRA2A	CXCL6	CXCL6_ADRA2A
GRM7	CXCL6	CXCL6_GRM7
MTNR1A	CXCL6	CXCL6_MTNR1A
ADRA2A	CCL21	CCL21_ADRA2A
MTNR1A	CCL21	CCL21_MTNR1A
GRM7	CCL21	CCL21_GRM7
ADRA2A	CCL27	CCL27_ADRA2A
GRM7	CCL27	CCL27_GRM7
MTNR1A	CCL27	CCL27_MTNR1A
GRM7	CXCL13	CXCL13_GRM7
MTNR1A	CXCL13	CXCL13_MTNR1A
GRM7	CXCL16	CXCL16_GRM7
MTNR1A	CXCL16	CXCL16_MTNR1A
MTNR1A	CXCL3	CXCL3_MTNR1A
GRM7	CXCL3	CXCL3_GRM7
MTNR1A	CXCL5	CXCL5_MTNR1A
GRM7	CXCL5	CXCL5_GRM7
FGFR2	PF4	PF4_FGFR2
SDC2	PF4	PF4_SDC2
GRM7	PF4	PF4_GRM7
LDLR	PF4	PF4_LDLR
THBD	PF4	PF4_THBD
MTNR1A	PF4	PF4_MTNR1A
DPP4	CCL11	CCL11_DPP4
DPP4	CXCL10	CXCL10_DPP4
SDC4	CXCL10	CXCL10_SDC4
GRM7	CXCL10	CXCL10_GRM7
SDC1	CXCL8	CXCL8_SDC1
SDC3	CXCL8	CXCL8_SDC3
SDC2	CXCL8	CXCL8_SDC2
GRM7	CXCL8	CXCL8_GRM7
DPP4	CXCL11	CXCL11_DPP4
GRM7	CXCL11	CXCL11_GRM7
GRM7	CCL19	CCL19_GRM7
CCRL2	CCL19	CCL19_CCRL2
ADGRV1	XCL1	XCL1_ADGRV1
ITGB1	CXCL12	CXCL12_ITGB1
CD4	CXCL12	CXCL12_CD4
PROCR	PF4	PF4_PROCR
CD79A	CXCL8	CXCL8_CD79A
OPRD1	CXCL13	CXCL13_OPRD1
LRP1	PF4	PF4_LRP1
HRH4	CCL16	CCL16_HRH4
KDR	CXCL8	CXCL8_KDR
FCGR2A	CXCL9	CXCL9_FCGR2A
ADRA2A	CXCL12	CXCL12_ADRA2A
ADRA2A	CXCL3	CXCL3_ADRA2A
ADRA2A	CCL5	CCL5_ADRA2A
ADRA2A	CXCL11	CXCL11_ADRA2A
ADRA2A	CCL25	CCL25_ADRA2A
ADRA2A	CXCL8	CXCL8_ADRA2A
ADRA2A	CCL16	CCL16_ADRA2A
ADRA2A	CXCL2	CXCL2_ADRA2A
ADRA2A	CXCL13	CXCL13_ADRA2A
ADRA2A	CXCL10	CXCL10_ADRA2A
ADRA2A	CXCL5	CXCL5_ADRA2A
ADRA2A	CCL19	CCL19_ADRA2A
ADRA2A	CXCL1	CXCL1_ADRA2A
ADRA2A	CXCL9	CXCL9_ADRA2A
ADRA2A	CXCL16	CXCL16_ADRA2A
ADRA2A	CCL20	CCL20_ADRA2A
ADRA2A	CCL28	CCL28_ADRA2A
ADRA2A	PF4	PF4_ADRA2A
AVPR1A	CXCL12	CXCL12_AVPR1A
MTNR1A	CXCL12	CXCL12_MTNR1A
MTNR1A	CCL5	CCL5_MTNR1A
MTNR1A	CXCL11	CXCL11_MTNR1A
MTNR1A	CCL25	CCL25_MTNR1A
MTNR1A	CXCL8	CXCL8_MTNR1A
MTNR1A	CCL16	CCL16_MTNR1A
MTNR1A	CXCL2	CXCL2_MTNR1A
MTNR1A	CXCL10	CXCL10_MTNR1A
MTNR1A	CCL19	CCL19_MTNR1A
MTNR1A	CXCL1	CXCL1_MTNR1A
MTNR1A	CXCL9	CXCL9_MTNR1A
MTNR1A	CCL20	CCL20_MTNR1A
MTNR1A	CCL28	CCL28_MTNR1A
KIR2DL3	CXCL9	CXCL9_KIR2DL3
CCRL2	CCL5	CCL5_CCRL2
GRM7	CXCL12	CXCL12_GRM7
GRM7	CCL5	CCL5_GRM7
GRM7	CCL25	CCL25_GRM7
GRM7	CCL16	CCL16_GRM7
GRM7	CXCL2	CXCL2_GRM7
GRM7	CXCL1	CXCL1_GRM7
GRM7	CXCL9	CXCL9_GRM7
GRM7	CCL20	CCL20_GRM7
GRM7	CCL28	CCL28_GRM7
DPP4	CXCL2	CXCL2_DPP4
DPP4	CXCL9	CXCL9_DPP4
DPP4	CXCL12	CXCL12_DPP4
SDC4	CXCL12	CXCL12_SDC4
SDC4	CCL5	CCL5_SDC4
CNR2	CCL4	CCL4_CNR2
SDC1	CCL5	CCL5_SDC1
GPR75	CCL5	CCL5_GPR75

### Sheet: Complement
Table S6. List of LR pairs for five different pathways involved in immune cell interactions.
receptor	ligand	pair
CD93	C1QA	C1QA_CD93
CR1	C1QA	C1QA_CR1
CSPG4	C1QA	C1QA_CSPG4
LRP1	C1QB	C1QB_LRP1
AVPR2	C1QTNF1	C1QTNF1_AVPR2
MFRP	C1QTNF5	C1QTNF5_MFRP
ADRA2A	C3	C3_ADRA2A
C3AR1	C3	C3_C3AR1
C5AR2	C3	C3_C5AR2
CD19	C3	C3_CD19
CD46	C3	C3_CD46
CD81	C3	C3_CD81
CR1	C3	C3_CR1
GRM7	C3	C3_GRM7
IFITM1	C3	C3_IFITM1
ITGAM	C3	C3_ITGAM
ITGAX	C3	C3_ITGAX
ITGB2	C3	C3_ITGB2
LRP1	C3	C3_LRP1
MTNR1A	C3	C3_MTNR1A
C3AR1	C4A	C4A_C3AR1
C5AR2	C4A	C4A_C5AR2
CR1	C4A	C4A_CR1
CD46	C4B	C4B_CD46
CR1	C4B	C4B_CR1
ADRA2A	C5	C5_ADRA2A
C5AR1	C5	C5_C5AR1
C5AR2	C5	C5_C5AR2
GRM7	C5	C5_GRM7
MTNR1A	C5	C5_MTNR1A
ADGRE5	CD55	CD55_ADGRE5
CR1	CD55	CD55_CR1
ADGRE2	CD55	CD55_ADGRE2
ITGAM	CFH	CFH_ITGAM
SELL	CFH	CFH_SELL
CD93	COL1A1	COL1A1_CD93
CD93	COL1A2	COL1A2_CD93
CD93	COL4A1	COL4A1_CD93
CD93	COL4A2	COL4A2_CD93
CD93	COL4A3	COL4A3_CD93
CD93	COL4A4	COL4A4_CD93
CD93	COL4A5	COL4A5_CD93
CD93	COL4A6	COL4A6_CD93
CD93	F12	F12_CD93
CD93	KNG1	KNG1_CD93
CD93	MBL2	MBL2_CD93
CD93	SFTPA2	SFTPA2_CD93
CR2	FCER2	FCER2_CR2
ADRA2A	HEBP1	HEBP1_ADRA2A
MTNR1A	HEBP1	HEBP1_MTNR1A
GRM7	HEBP1	HEBP1_GRM7
ITGB2	ICAM3	ICAM3_ITGB2
AVPR2	OXT	OXT_AVPR2
LRP1	F9	F9_LRP1
ITGAM	PLAT	PLAT_ITGAM
LRP1	PLAT	PLAT_LRP1
ITGB2	PLAT	PLAT_ITGB2
ITGB2	ICAM5	ICAM5_ITGB2
LRP1	SERPINE1	SERPINE1_LRP1
ADRA2A	CXCL6	CXCL6_ADRA2A
GRM7	CXCL6	CXCL6_GRM7
MTNR1A	CXCL6	CXCL6_MTNR1A
LRP1	APOC3	APOC3_LRP1
ITGAM	SELPLG	SELPLG_ITGAM
SELL	SELPLG	SELPLG_SELL
ITGB2	SELPLG	SELPLG_ITGB2
LRP1	LTF	LTF_LRP1
LRP1	TFPI	TFPI_LRP1
ITGAM	APOB	APOB_ITGAM
LRP1	APOB	APOB_LRP1
ITGB2	APOB	APOB_ITGB2
ITGAM	PROC	PROC_ITGAM
ITGB2	PROC	PROC_ITGB2
LRP1	APOA1	APOA1_LRP1
CR2	C3	C3_CR2
MTNR1A	AANAT	AANAT_MTNR1A
CD46	JAG1	JAG1_CD46
CR1	CRP	CRP_CR1
ADRA2A	CCL21	CCL21_ADRA2A
MTNR1A	CCL21	CCL21_MTNR1A
GRM7	CCL21	CCL21_GRM7
ADRA2A	CCL27	CCL27_ADRA2A
GRM7	CCL27	CCL27_GRM7
MTNR1A	CCL27	CCL27_MTNR1A
ADRA2A	NMU	NMU_ADRA2A
GRM7	NMU	NMU_GRM7
MTNR1A	NMU	NMU_MTNR1A
ITGAM	ICAM1	ICAM1_ITGAM
ITGAX	ICAM1	ICAM1_ITGAX
ITGB2	ICAM1	ICAM1_ITGB2
ITGAM	KNG1	KNG1_ITGAM
ADRA2A	KNG1	KNG1_ADRA2A
MTNR1A	KNG1	KNG1_MTNR1A
ITGB2	KNG1	KNG1_ITGB2
GRM7	KNG1	KNG1_GRM7
ADRA2A	GAL	GAL_ADRA2A
MTNR1A	GAL	GAL_MTNR1A
GRM7	GAL	GAL_GRM7
GRM7	CALM2	CALM2_GRM7
CR2	IFNA1	IFNA1_CR2
MTNR1A	APP	APP_MTNR1A
GRM7	APP	APP_GRM7
GRM7	CXCL13	CXCL13_GRM7
MTNR1A	CXCL13	CXCL13_MTNR1A
MTNR1A	SST	SST_MTNR1A
GRM7	SST	SST_GRM7
GRM7	CALM3	CALM3_GRM7
GRM7	CXCL16	CXCL16_GRM7
MTNR1A	CXCL16	CXCL16_MTNR1A
ITGB2	VCAM1	VCAM1_ITGB2
MTNR1A	CXCL3	CXCL3_MTNR1A
GRM7	CXCL3	CXCL3_GRM7
MTNR1A	CXCL5	CXCL5_MTNR1A
GRM7	CXCL5	CXCL5_GRM7
MTNR1A	PPBP	PPBP_MTNR1A
GRM7	PPBP	PPBP_GRM7
GRM7	PF4	PF4_GRM7
MTNR1A	PF4	PF4_MTNR1A
ITGB2	JAM3	JAM3_ITGB2
GRM7	PNOC	PNOC_GRM7
MTNR1A	PNOC	PNOC_MTNR1A
MTNR1A	INSL5	INSL5_MTNR1A
GRM7	INSL5	INSL5_GRM7
ITGB2	CD14	CD14_ITGB2
GRM7	CXCL10	CXCL10_GRM7
ITGAM	FGB	FGB_ITGAM
ITGB2	FGB	FGB_ITGB2
ITGAM	FGA	FGA_ITGAM
ITGAX	FGA	FGA_ITGAX
ITGB2	FGA	FGA_ITGB2
GRM7	CXCL8	CXCL8_GRM7
GRM7	CXCL11	CXCL11_GRM7
GRM7	CCL19	CCL19_GRM7
ITGAM	PLG	PLG_ITGAM
ITGB2	PLG	PLG_ITGB2
C5AR1	GNAI2	GNAI2_C5AR1
ITGAM	LPA	LPA_ITGAM
ITGB2	LPA	LPA_ITGB2
GRM7	PENK	PENK_GRM7
GRM7	NPW	NPW_GRM7
GRM7	PMCH	PMCH_GRM7
GRM7	NPB	NPB_GRM7
ITGB2	FGG	FGG_ITGB2
ITGAM	ICAM4	ICAM4_ITGAM
ITGB2	ICAM4	ICAM4_ITGB2
C5AR1	FN1	FN1_C5AR1
ITGAM	HP	HP_ITGAM
ITGB2	HP	HP_ITGB2
GRM7	CALM1	CALM1_GRM7
ITGAM	CCN2	CCN2_ITGAM
ITGB2	CCN2	CCN2_ITGB2
ITGB2	S100A8	S100A8_ITGB2
ITGB2	S100A9	S100A9_ITGB2
ITGAM	CD40LG	CD40LG_ITGAM
ITGB2	CD40LG	CD40LG_ITGB2
ITGAM	MMP9	MMP9_ITGAM
ITGB2	MMP9	MMP9_ITGB2
ITGAM	PLAU	PLAU_ITGAM
ITGB2	PLAU	PLAU_ITGB2
ITGAM	F10	F10_ITGAM
ITGB2	F10	F10_ITGB2
ITGAM	CCN1	CCN1_ITGAM
ITGAM	ICAM2	ICAM2_ITGAM
SELL	CALM2	CALM2_SELL
SELL	PODXL2	PODXL2_SELL
SELL	VCAN	VCAN_SELL
SELL	CD34	CD34_SELL
SELL	MUC7	MUC7_SELL
SELL	CALM1	CALM1_SELL
SELL	PODXL	PODXL_SELL
SELL	CALM3	CALM3_SELL
LRP1	APOA2	APOA2_LRP1
LRP1	AGRN	AGRN_LRP1
LRP1	GPC3	GPC3_LRP1
LRP1	PDGFB	PDGFB_LRP1
LRP1	A2M	A2M_LRP1
LRP1	APOC2	APOC2_LRP1
LRP1	SERPINA1	SERPINA1_LRP1
LRP1	SERPINE2	SERPINE2_LRP1
LRP1	HSPG2	HSPG2_LRP1
LRP1	MMP13	MMP13_LRP1
LRP1	APOE	APOE_LRP1
LRP1	PCSK9	PCSK9_LRP1
LRP1	MMP9	MMP9_LRP1
LRP1	HSP90B1	HSP90B1_LRP1
LRP1	MDK	MDK_LRP1
LRP1	PLAU	PLAU_LRP1
LRP1	LRPAP1	LRPAP1_LRP1
LRP1	FCN2	FCN2_LRP1
LRP1	THBS1	THBS1_LRP1
LRP1	HSP90AA1	HSP90AA1_LRP1
LRP1	APOA4	APOA4_LRP1
LRP1	CALR	CALR_LRP1
LRP1	C4BPA	C4BPA_LRP1
LRP1	VWF	VWF_LRP1
LRP1	F8	F8_LRP1
LRP1	CCN2	CCN2_LRP1
LRP1	HPX	HPX_LRP1
LRP1	APP	APP_LRP1
LRP1	LPL	LPL_LRP1
LRP1	LIPC	LIPC_LRP1
LRP1	PF4	PF4_LRP1
LRP1	PSAP	PSAP_LRP1
LRP1	WNT3A	WNT3A_LRP1
CD81	GPC3	GPC3_CD81
CD81	CD99	CD99_CD81
ADRA2A	PDYN	PDYN_ADRA2A
ADRA2A	GNAI2	GNAI2_ADRA2A
ADRA2A	AGT	AGT_ADRA2A
ADRA2A	CXCL12	CXCL12_ADRA2A
ADRA2A	CXCL3	CXCL3_ADRA2A
ADRA2A	CCL5	CCL5_ADRA2A
ADRA2A	CXCL11	CXCL11_ADRA2A
ADRA2A	NMS	NMS_ADRA2A
ADRA2A	APLN	APLN_ADRA2A
ADRA2A	SST	SST_ADRA2A
ADRA2A	INSL5	INSL5_ADRA2A
ADRA2A	NPY	NPY_ADRA2A
ADRA2A	CCL25	CCL25_ADRA2A
ADRA2A	POMC	POMC_ADRA2A
ADRA2A	SAA1	SAA1_ADRA2A
ADRA2A	CXCL8	CXCL8_ADRA2A
ADRA2A	PYY	PYY_ADRA2A
ADRA2A	CCL16	CCL16_ADRA2A
ADRA2A	CXCL2	CXCL2_ADRA2A
ADRA2A	CXCL13	CXCL13_ADRA2A
ADRA2A	CXCL10	CXCL10_ADRA2A
ADRA2A	PPBP	PPBP_ADRA2A
ADRA2A	PMCH	PMCH_ADRA2A
ADRA2A	CXCL5	CXCL5_ADRA2A
ADRA2A	CCL19	CCL19_ADRA2A
ADRA2A	PNOC	PNOC_ADRA2A
ADRA2A	APP	APP_ADRA2A
ADRA2A	CXCL1	CXCL1_ADRA2A
ADRA2A	NPB	NPB_ADRA2A
ADRA2A	PPY	PPY_ADRA2A
ADRA2A	CXCL9	CXCL9_ADRA2A
ADRA2A	CXCL16	CXCL16_ADRA2A
ADRA2A	CCL20	CCL20_ADRA2A
ADRA2A	NPW	NPW_ADRA2A
ADRA2A	PENK	PENK_ADRA2A
ADRA2A	CCL28	CCL28_ADRA2A
ADRA2A	RLN3	RLN3_ADRA2A
ADRA2A	PF4	PF4_ADRA2A
ADRA2A	CORT	CORT_ADRA2A
ADRA2A	ANXA1	ANXA1_ADRA2A
MTNR1A	PDYN	PDYN_MTNR1A
MTNR1A	GNAI2	GNAI2_MTNR1A
MTNR1A	AGT	AGT_MTNR1A
MTNR1A	CXCL12	CXCL12_MTNR1A
MTNR1A	CCL5	CCL5_MTNR1A
MTNR1A	CXCL11	CXCL11_MTNR1A
MTNR1A	NMS	NMS_MTNR1A
MTNR1A	APLN	APLN_MTNR1A
MTNR1A	NPY	NPY_MTNR1A
MTNR1A	CCL25	CCL25_MTNR1A
MTNR1A	POMC	POMC_MTNR1A
MTNR1A	SAA1	SAA1_MTNR1A
MTNR1A	CALR	CALR_MTNR1A
MTNR1A	CXCL8	CXCL8_MTNR1A
MTNR1A	PYY	PYY_MTNR1A
MTNR1A	CCL16	CCL16_MTNR1A
MTNR1A	CXCL2	CXCL2_MTNR1A
MTNR1A	CXCL10	CXCL10_MTNR1A
MTNR1A	PMCH	PMCH_MTNR1A
MTNR1A	CCL19	CCL19_MTNR1A
MTNR1A	CXCL1	CXCL1_MTNR1A
MTNR1A	NPB	NPB_MTNR1A
MTNR1A	PPY	PPY_MTNR1A
MTNR1A	CXCL9	CXCL9_MTNR1A
MTNR1A	CCL20	CCL20_MTNR1A
MTNR1A	NPW	NPW_MTNR1A
MTNR1A	PENK	PENK_MTNR1A
MTNR1A	CCL28	CCL28_MTNR1A
MTNR1A	RLN3	RLN3_MTNR1A
MTNR1A	CORT	CORT_MTNR1A
MTNR1A	ANXA1	ANXA1_MTNR1A
GRM7	PDYN	PDYN_GRM7
GRM7	AGT	AGT_GRM7
GRM7	CXCL12	CXCL12_GRM7
GRM7	CCL5	CCL5_GRM7
GRM7	NMS	NMS_GRM7
GRM7	APLN	APLN_GRM7
GRM7	NPY	NPY_GRM7
GRM7	CCL25	CCL25_GRM7
GRM7	POMC	POMC_GRM7
GRM7	SAA1	SAA1_GRM7
GRM7	PYY	PYY_GRM7
GRM7	CCL16	CCL16_GRM7
GRM7	CXCL2	CXCL2_GRM7
GRM7	CXCL1	CXCL1_GRM7
GRM7	PPY	PPY_GRM7
GRM7	CXCL9	CXCL9_GRM7
GRM7	CCL20	CCL20_GRM7
GRM7	CCL28	CCL28_GRM7
GRM7	RLN3	RLN3_GRM7
GRM7	CORT	CORT_GRM7
GRM7	ANXA1	ANXA1_GRM7
AVPR2	AVP	AVP_AVPR2
AVPR2	GNAS	GNAS_AVPR2
ITGB2	CCN1	CCN1_ITGB2
ITGB2	SPON2	SPON2_ITGB2
ITGB2	ICAM2	ICAM2_ITGB2
ITGAM	SPON2	SPON2_ITGAM
ITGA5	COL1A1	COL1A1_ITGA5
FLT4	COL1A1	COL1A1_FLT4
CD36	COL1A1	COL1A1_CD36
ITGA1	COL1A1	COL1A1_ITGA1
DDR2	COL1A1	COL1A1_DDR2
CD44	COL1A1	COL1A1_CD44
ITGAV	COL1A1	COL1A1_ITGAV
ITGB1	COL1A1	COL1A1_ITGB1
ITGA11	COL1A1	COL1A1_ITGA11
TMPRSS6	COL1A1	COL1A1_TMPRSS6
ITGA2	COL1A1	COL1A1_ITGA2
DDR1	COL1A1	COL1A1_DDR1
GP1BA	F12	F12_GP1BA
RXFP4	KNG1	KNG1_RXFP4
PLAUR	KNG1	KNG1_PLAUR
SDC2	KNG1	KNG1_SDC2
BDKRB2	KNG1	KNG1_BDKRB2
GP1BA	KNG1	KNG1_GP1BA
CD44	COL1A2	COL1A2_CD44
ITGB1	COL1A2	COL1A2_ITGB1
ITGA11	COL1A2	COL1A2_ITGA11
ITGB3	COL1A2	COL1A2_ITGB3
CD36	COL1A2	COL1A2_CD36
CD47	COL4A5	COL4A5_CD47
ITGB1	COL4A5	COL4A5_ITGB1
ITGB3	COL4A2	COL4A2_ITGB3
ITGB1	COL4A1	COL4A1_ITGB1
ITGB1	COL4A6	COL4A6_ITGB1
ITGB3	COL4A3	COL4A3_ITGB3
ITGB3	COL4A4	COL4A4_ITGB3
ITGA3	COL4A3	COL4A3_ITGA3
BDKRB1	KNG1	KNG1_BDKRB1
ITGB8	COL4A1	COL4A1_ITGB8
C1QBP	C1QB	C1QB_C1QBP
ITGAV	COL4A6	COL4A6_ITGAV
ITGAV	COL4A5	COL4A5_ITGAV
ITGAV	COL4A4	COL4A4_ITGAV
ITGAV	COL4A3	COL4A3_ITGAV
ITGAV	COL1A2	COL1A2_ITGAV
ITGAV	COL4A1	COL4A1_ITGAV
FLT4	COL1A2	COL1A2_FLT4
ITGA2B	COL1A2	COL1A2_ITGA2B
ITGA1	COL4A6	COL4A6_ITGA1
ITGA1	COL4A5	COL4A5_ITGA1
ITGA1	COL4A4	COL4A4_ITGA1
ITGA1	COL4A3	COL4A3_ITGA1
ITGA1	COL1A2	COL1A2_ITGA1
ITGA1	COL4A1	COL4A1_ITGA1
ITGB5	COL4A2	COL4A2_ITGB5
ITGA2	COL4A6	COL4A6_ITGA2
ITGA2	COL4A5	COL4A5_ITGA2
ITGA2	COL4A4	COL4A4_ITGA2
ITGA2	COL4A3	COL4A3_ITGA2
ITGA2	COL1A2	COL1A2_ITGA2
ITGA2	COL4A1	COL4A1_ITGA2
CALCR	MBL2	MBL2_CALCR
CD47	COL4A6	COL4A6_CD47
CD47	COL4A4	COL4A4_CD47
CD47	COL4A3	COL4A3_CD47
CD47	COL4A1	COL4A1_CD47
ITGB1	COL4A4	COL4A4_ITGB1
ITGB1	COL4A3	COL4A3_ITGB1

### Sheet: Interferon
Table S6. List of LR pairs for five different pathways involved in immune cell interactions.
receptor	ligand	pair
IFNAR1	IFNA10	IFNA10_IFNAR1
IFNAR2	IFNA10	IFNA10_IFNAR2
IFNAR1	IFNA14	IFNA14_IFNAR1
IFNAR2	IFNA14	IFNA14_IFNAR2
IFNAR1	IFNA16	IFNA16_IFNAR1
IFNAR2	IFNA16	IFNA16_IFNAR2
IFNAR1	IFNA17	IFNA17_IFNAR1
IFNAR2	IFNA17	IFNA17_IFNAR2
IFNAR1	IFNA1	IFNA1_IFNAR1
IFNAR2	IFNA1	IFNA1_IFNAR2
IFNAR1	IFNA21	IFNA21_IFNAR1
IFNAR2	IFNA21	IFNA21_IFNAR2
IFNAR1	IFNA2	IFNA2_IFNAR1
IFNAR2	IFNA2	IFNA2_IFNAR2
IFNAR1	IFNA4	IFNA4_IFNAR1
IFNAR2	IFNA4	IFNA4_IFNAR2
IFNAR1	IFNA5	IFNA5_IFNAR1
IFNAR2	IFNA5	IFNA5_IFNAR2
IFNAR1	IFNA6	IFNA6_IFNAR1
IFNAR2	IFNA6	IFNA6_IFNAR2
IFNAR1	IFNA7	IFNA7_IFNAR1
IFNAR2	IFNA7	IFNA7_IFNAR2
IFNAR1	IFNA8	IFNA8_IFNAR1
IFNAR2	IFNA8	IFNA8_IFNAR2
IFNAR1	IFNB1	IFNB1_IFNAR1
IFNAR2	IFNB1	IFNB1_IFNAR2
IFNAR1	IFNE	IFNE_IFNAR1
IFNAR2	IFNE	IFNE_IFNAR2
IFNGR1	IFNG	IFNG_IFNGR1
IFNGR2	IFNG	IFNG_IFNGR2
IFNLR1	IFNL1	IFNL1_IFNLR1
IL10RB	IFNL1	IFNL1_IL10RB
IFNLR1	IFNL2	IFNL2_IFNLR1
IL10RB	IFNL2	IFNL2_IL10RB
IFNLR1	IFNL3	IFNL3_IFNLR1
IL10RB	IFNL3	IFNL3_IL10RB
IFNAR1	IFNW1	IFNW1_IFNAR1
IFNAR2	IFNW1	IFNW1_IFNAR2
IFITM1	C3	C3_IFITM1
IL10RB	IL26	IL26_IL10RB
IL10RB	UCN2	UCN2_IL10RB
IFNAR1	IFNA13	IFNA13_IFNAR1
IFNAR1	MMP9	MMP9_IFNAR1
IL10RB	IL22	IL22_IL10RB
IL10RB	IL10	IL10_IL10RB
IL10RB	IL24	IL24_IL10RB
IL10RB	UCN3	UCN3_IL10RB
IFNAR2	IFNA13	IFNA13_IFNAR2
ITGAM	C3	C3_ITGAM
CD19	C3	C3_CD19
CD46	C3	C3_CD46
MTNR1A	C3	C3_MTNR1A
C5AR2	C3	C3_C5AR2
CR2	C3	C3_CR2
GRM7	C3	C3_GRM7
ITGAX	C3	C3_ITGAX
C3AR1	C3	C3_C3AR1
ADRA2A	C3	C3_ADRA2A
CR1	C3	C3_CR1
ITGB2	C3	C3_ITGB2
CD81	C3	C3_CD81
CR2	IFNA1	IFNA1_CR2
LRP1	C3	C3_LRP1
ADGRV1	IFNE	IFNE_ADGRV1

### Sheet: Costim_Coinhib
Table S6. List of LR pairs for five different pathways involved in immune cell interactions.
receptor	ligand	pair
CD28	CD86	CD86_CD28
CD28	CD80	CD80_CD28
CD27	CD70	CD70_CD27
TNFRSF4	TNFSF4	TNFSF4_TNFRSF4
TNFRSF9	TNFSF9	TNFSF9_TNFRSF9
CD40	CD40LG	CD40LG_CD40
CD53	IL2	IL2_CD53
ICOS	ICOSLG	ICOSLG_ICOS
IL10RA	IL10	IL10_IL10RA
LTBR	TNFSF14	TNFSF14_LTBR
TNFRSF25	TNFSF15	TNFSF15_TNFRSF25
TNFRSF18	TNFSF18	TNFSF18_TNFRSF18
TNFRSF8	TNFSF8	TNFSF8_TNFRSF8
CD2	CD48	CD48_CD2
CD2	CD58	CD58_CD2
CD226	PVR	PVR_CD226
CD226	NECTIN2	NECTIN2_CD226
PDCD1	CD274	CD274_PDCD1
PDCD2	PDCD1LG2	PDCD1LG2_PDCD2
CD247	BTLA	BTLA_CD247
HAVCR2	LGALS9	LGALS9_HAVCR2
TIGIT	NECTIN3	NECTIN3_TIGIT
CD80	CD274	CD274_CD80
CD40	C4BPA	C4BPA_CD40
IL2RA	ICAM1	ICAM1_IL2RA
IL2RB	IL15	IL15_IL2RB
IL2RG	ICAM1	ICAM1_IL2RG
CTLA4	CD80	CD80_CTLA4
TNFRSF14	BTLA	BTLA_TNFRSF14
TNFRSF25	TNFSF12	TNFSF12_TNFRSF25
TNFRSF8	TNFSF12	TNFSF12_TNFRSF8
CD48	IL18	IL18_CD48
PVR	VTN	VTN_PVR
LAIR1	LILRB4	LILRB4_LAIR1
CD244	CD48	CD48_CD244
NECTIN3	MLLT4	MLLT4_NECTIN3
PDCD1	PDCD1LG2	PDCD1LG2_PDCD1
IL2RA	IL2	IL2_IL2RA
IL2RG	IL2	IL2_IL2RG
IL2RG	IL4	IL4_IL2RG
CD53	IL4	IL4_CD53
TNFRSF14	CD160	CD160_TNFRSF14
PVR	TNFSF9	TNFSF9_PVR
IL2RG	IL7	IL7_IL2RG
IL2RG	IL21	IL21_IL2RG
IL2RG	IL9	IL9_IL2RG
IL2RA	IL15	IL15_IL2RA
IL2RG	IL15	IL15_IL2RG
CD28	IL12A	IL12A_CD28
IL2RG	IL13	IL13_IL2RG
TNFRSF14	TNFSF13	TNFSF13_TNFRSF14
NECTIN3	AFDN	AFDN_NECTIN3
IL2RB	IL2	IL2_IL2RB
IL10RA	IL22	IL22_IL10RA
LTBR	LTA	LTA_LTBR
LTBR	LTB	LTB_LTBR
CTLA4	CD86	CD86_CTLA4
ICOS	TNF	TNF_ICOS
TNFRSF14	TNFSF14	TNFSF14_TNFRSF14
TNFRSF14	LTA	LTA_TNFRSF14
CD247	B2M	B2M_CD247
CD2	CD59	CD59_CD2
CD40	TNFSF13B	TNFSF13B_CD40
CD40	LTB	LTB_CD40
ITGA5	VTN	VTN_ITGA5
ITGA8	VTN	VTN_ITGA8
CD47	VTN	VTN_CD47
ITGAV	VTN	VTN_ITGAV
ITGB1	VTN	VTN_ITGB1
KDR	VTN	VTN_KDR
PLAUR	VTN	VTN_PLAUR
ITGA2B	VTN	VTN_ITGA2B
ITGB3	VTN	VTN_ITGB3
ITGB6	VTN	VTN_ITGB6
TNFRSF11B	VTN	VTN_TNFRSF11B
ITGB5	VTN	VTN_ITGB5
TRAF2	TNFSF9	TNFSF9_TRAF2
TNFRSF13B	CD70	CD70_TNFRSF13B
ITGAM	ICAM1	ICAM1_ITGAM
ITGAL	ICAM1	ICAM1_ITGAL
ITGAX	ICAM1	ICAM1_ITGAX
MUC1	ICAM1	ICAM1_MUC1
EGFR	ICAM1	ICAM1_EGFR
CAV1	ICAM1	ICAM1_CAV1
ITGB2	ICAM1	ICAM1_ITGB2
SPN	ICAM1	ICAM1_SPN
IL18R1	IL18	IL18_IL18R1
IL1RAPL1	IL18	IL18_IL1RAPL1
IL18BP	IL18	IL18_IL18BP
TNFRSF12A	TNFSF12	TNFSF12_TNFRSF12A
IL15RA	IL15	IL15_IL15RA
VTCN1	BTLA	BTLA_VTCN1
BMPR2	C4BPA	C4BPA_BMPR2
ITGAM	CD40LG	CD40LG_ITGAM
ITGB2	CD40LG	CD40LG_ITGB2
TRAF3	CD40LG	CD40LG_TRAF3
CD44	LGALS9	LGALS9_CD44
SLC1A5	LGALS9	LGALS9_SLC1A5
ITGA3	VTN	VTN_ITGA3
TNFRSF17	CD70	CD70_TNFRSF17
NGFR	IL2	IL2_NGFR
CD79A	BTLA	BTLA_CD79A
ITGB8	VTN	VTN_ITGB8
LRP1	C4BPA	C4BPA_LRP1
TRAF2	TNFSF4	TNFSF4_TRAF2
IL1RL2	IL18	IL18_IL1RL2
IL18RAP	IL18	IL18_IL18RAP
IL10RB	IL10	IL10_IL10RB
MRC2	LGALS9	LGALS9_MRC2
CD47	LGALS9	LGALS9_CD47
TNFRSF6B	TNFSF15	TNFSF15_TNFRSF6B
TNFRSF6B	TNFSF14	TNFSF14_TNFRSF6B

### Sheet: Interleukins
Table S6. List of LR pairs for five different pathways involved in immune cell interactions.
receptor	ligand	pair
IL10RA	IL10	IL10_IL10RA
IL10RB	IL10	IL10_IL10RB
IL11RA	IL11	IL11_IL11RA
IL6ST	IL11	IL11_IL6ST
IL12RB1	IL12A	IL12A_IL12RB1
IL12RB2	IL12A	IL12A_IL12RB2
IL12RB1	IL12B	IL12B_IL12RB1
IL12RB2	IL12B	IL12B_IL12RB2
IL23R	IL12B	IL12B_IL23R
IL13RA1	IL13	IL13_IL13RA1
IL13RA2	IL13	IL13_IL13RA2
IL4R	IL13	IL13_IL4R
IL15RA	IL15	IL15_IL15RA
IL2RA	IL15	IL15_IL2RA
IL2RB	IL15	IL15_IL2RB
IL2RG	IL15	IL15_IL2RG
IL17RA	IL17A	IL17A_IL17RA
IL17RC	IL17A	IL17A_IL17RC
IL17RB	IL17B	IL17B_IL17RB
IL17RE	IL17C	IL17C_IL17RE
IL17RA	IL17F	IL17F_IL17RA
IL17RC	IL17F	IL17F_IL17RC
IL18BP	IL18	IL18_IL18BP
IL18R1	IL18	IL18_IL18R1
IL18RAP	IL18	IL18_IL18RAP
IL1RAPL1	IL18	IL18_IL1RAPL1
IL1RL2	IL18	IL18_IL1RL2
IL20RA	IL19	IL19_IL20RA
IL20RB	IL19	IL19_IL20RB
IL1R1	IL1A	IL1A_IL1R1
IL1R2	IL1A	IL1A_IL1R2
IL1RAP	IL1A	IL1A_IL1RAP
IL1R1	IL1B	IL1B_IL1R1
IL1R2	IL1B	IL1B_IL1R2
IL1RAP	IL1B	IL1B_IL1RAP
IL1R1	IL1F10	IL1F10_IL1R1
IL1RL2	IL1F10	IL1F10_IL1RL2
IL1R1	IL1RN	IL1RN_IL1R1
IL1R2	IL1RN	IL1RN_IL1R2
IL1RL2	IL1RN	IL1RN_IL1RL2
IL20RA	IL20	IL20_IL20RA
IL20RB	IL20	IL20_IL20RB
IL22RA1	IL20	IL20_IL22RA1
IL21R	IL21	IL21_IL21R
IL2RG	IL21	IL21_IL2RG
IL10RA	IL22	IL22_IL10RA
IL10RB	IL22	IL22_IL10RB
IL21R	IL22	IL22_IL21R
IL22RA1	IL22	IL22_IL22RA1
IL22RA2	IL22	IL22_IL22RA2
IL12RB1	IL23A	IL23A_IL12RB1
IL12RB2	IL23A	IL23A_IL12RB2
IL23R	IL23A	IL23A_IL23R
IL10RB	IL24	IL24_IL10RB
IL20RA	IL24	IL24_IL20RA
IL20RB	IL24	IL24_IL20RB
IL22RA1	IL24	IL24_IL22RA1
IL17RB	IL25	IL25_IL17RB
IL10RB	IL26	IL26_IL10RB
IL20RA	IL26	IL26_IL20RA
IL27RA	IL27	IL27_IL27RA
IL2RA	IL2	IL2_IL2RA
IL2RB	IL2	IL2_IL2RB
IL2RG	IL2	IL2_IL2RG
IL31RA	IL31	IL31_IL31RA
IL1RL1	IL33	IL33_IL1RL1
IL1RL2	IL36A	IL36A_IL1RL2
IL36RN	IL36A	IL36A_IL36RN
IL1RL2	IL36B	IL36B_IL1RL2
IL36RN	IL36B	IL36B_IL36RN
IL1RL2	IL36G	IL36G_IL1RL2
IL36RN	IL36G	IL36G_IL36RN
IL3RA	IL3	IL3_IL3RA
IL13RA1	IL4	IL4_IL13RA1
IL13RA2	IL4	IL4_IL13RA2
IL2RG	IL4	IL4_IL2RG
IL4R	IL4	IL4_IL4R
IL5RA	IL5	IL5_IL5RA
IL6R	IL6	IL6_IL6R
IL6ST	IL6	IL6_IL6ST
IL2RG	IL7	IL7_IL2RG
IL7R	IL7	IL7_IL7R
IL2RG	IL9	IL9_IL2RG
IL9R	IL9	IL9_IL9R
IL6ST	OSM	OSM_IL6ST
IL27RA	EBI3	EBI3_IL27RA
IL6ST	EBI3	EBI3_IL6ST
IL6ST	LIF	LIF_IL6ST
IL6R	ADAM10	ADAM10_IL6R
IL1RAPL1	IL37	IL37_IL1RAPL1
IL2RA	ICAM1	ICAM1_IL2RA
IL2RG	ICAM1	ICAM1_IL2RG
IL10RB	UCN2	UCN2_IL10RB
IL6ST	CTF1	CTF1_IL6ST
IL3RA	CSF2	CSF2_IL3RA
IL2RG	IL13	IL13_IL2RG
IL6ST	CLCF1	CLCF1_IL6ST
IL6R	ADAM17	ADAM17_IL6R
IL6R	CNTF	CNTF_IL6R
IL6ST	CNTF	CNTF_IL6ST
IL10RB	IFNL2	IFNL2_IL10RB
IL10RB	IFNL1	IFNL1_IL10RB
IL10RB	UCN3	UCN3_IL10RB
IL10RB	IFNL3	IFNL3_IL10RB
IL17RC	FN1	FN1_IL17RC
IL7R	TSLP	TSLP_IL7R
CD53	IL2	IL2_CD53
CD53	IL4	IL4_CD53
CSF2RB	IL5	IL5_CSF2RB
SIGIRR	IL1B	IL1B_SIGIRR
ADRB2	IL1B	IL1B_ADRB2
CD48	IL18	IL18_CD48
CSF2RB	IL3	IL3_CSF2RB
CD28	IL12A	IL12A_CD28
TMEM219	IL13	IL13_TMEM219
NGFR	IL2	IL2_NGFR
OSMR	IL31	IL31_OSMR
F3	IL6	IL6_F3
HRH1	IL6	IL6_HRH1
