## Supplementary Tables for "Tumor Microenvironment Cellular Crosstalk Predicts Response to Adoptive TIL Therapy in Melanoma": Supplementary_Table_9.xls

### Sheet: CD8_Myeloid
Table S9. Day 30 post-ACT (T30) Ligand-Receptor (LR) differential interaction analysis according to clinical response in the sorted-viable single-cell data.
celltype1	gene1	celltype2	gene2	pval_ttest	t-value
CD8_EM-like	CXCR4	Macro_TREM2	ZG16B	0.0125196	4.51639
CD8_EM-like	CXCR4	Macro_C1Q	ZG16B	0.016384	3.68036
CD8_Naive-like	CCR3	Macro_CXCL9	CCL5	0.00936251	4.32173
CD8_Naive-like	CCR3	Macro_CXCL9	CXCL10	0.0136309	4.01075
CD8_Naive-like	CCR3	Macro_CXCL9	CXCL11	0.0293464	3.82854
CD8_Naive-like	CCR3	Macro_CXCL9	CCL3	0.0139662	4.30127
CD8_Naive-like	CCR3	Macro_CXCL9	CCL4	0.0186946	3.50773
CD8_Pex	DPP4	Macro_CXCL9	CXCL2	0.0397806	4.16282
CD8_Tex	SELPLG	Macro_CXCL9	SELL	0.020582	4.8624
CD8_Tex	ITGB2	Macro_CXCL9	VCAM1	0.0185789	3.98302
CD8_EM-like	CD93	Macro_S100A8	C1QA	0.0395642	2.80205
CD8_EM-like	ITGB2	MonoDC	SPON2	0.0200302	3.84849
CD8_EM-like	ICAM1	MonoDC	ITGAM	0.0446822	-2.78651
CD8_EM-like	CD93	Macro_CXCL9	C1QA	0.0355681	3.58707
CD8_EM-like	SELL	Macro_CXCL9	CFH	0.00369461	5.5076
CD8_EM-like	ITGB2	Macro_CXCL9	VCAM1	0.0216692	3.63792
CD8_Naive-like	GNAI2	Macro_CXCL9	C5AR1	0.0357919	3.80964
CD8_Pex	SELPLG	Macro_CXCL9	ITGAM	0.0456039	2.82595
CD8_EM-like	IFNG	Macro_CXCL9	IFNGR1	0.0399499	2.81511
CD8_Tex	IL10RA	Macro_TREM2	IL10	0.00919316	4.43217
CD8_Tex	CD48	Macro_S100A8	CD244	0.0139421	4.94768
CD8_Tex	IL2RG	Macro_S100A8	IL7	0.0120635	5.96658
CD8_Tex	LTB	Macro_CXCL9	LTBR	0.026514	3.73188
CD8_Tex	IL15	Macro_CXCL9	IL15RA	0.0378017	2.80898
CD8_Tex	TNFRSF12A	Macro_CXCL9	TNFSF12	0.0399704	3.55419
CD8_Tex	CD48	DC3	IL18	0.0100555	9.89702
CD8_EM-like	PDCD2	Macro_TREM2	PDCD1LG2	0.0330535	3.08583
CD8_EM-like	BTLA	Macro_S100A8	TNFRSF14	0.00214052	6.08075
CD8_EM-like	ICAM1	MonoDC	ITGAM	0.0446822	-2.78651
CD8_EM-like	ICOS	MonoDC	TNF	0.0346722	-3.16826
CD8_EM-like	IL13	Macro_CXCL9	IL2RG	0.0460347	3.67056
CD8_EM-like	CD2	Macro_CXCL9	CD58	0.0223065	3.74873
CD8_EM-like	IL18R1	DC3	IL18	0.0120297	9.03498
CD8_Naive-like	CD244	Macro_CXCL9	CD48	0.0180921	3.65896
CD8_Naive-like	IL18R1	DC3	IL18	0.0384845	4.94917
CD8_Tex	IL10RA	Macro_TREM2	IL10	0.00919316	4.43217
CD8_Tex	IL2RG	Macro_S100A8	IL7	0.0120635	5.96658
CD8_Tex	IL15	Macro_CXCL9	IL15RA	0.0378017	2.80898
CD8_Tex	CD48	DC3	IL18	0.0100555	9.89702
CD8_EM-like	IL13	Macro_CXCL9	IL2RG	0.0460347	3.67056
CD8_EM-like	IL13	Macro_CXCL9	TMEM219	0.0452645	3.93312
CD8_EM-like	IL1RAP	Macro_CXCL9	IL1A	0.0174673	7.46688
CD8_EM-like	IL6R	Macro_CXCL9	ADAM10	0.0173879	3.4948
CD8_EM-like	IL18R1	DC3	IL18	0.0120297	9.03498
CD8_Naive-like	ADAM10	Macro_CXCL9	IL6R	0.000397556	8.73363
CD8_Naive-like	ADAM17	Macro_CXCL9	IL6R	0.0471172	2.71026
CD8_Naive-like	IL18R1	DC3	IL18	0.0384845	4.94917
Macro_TREM2	ZG16B	CD8_Naive-like	CXCR4	0.0133917	6.84833
Macro_TREM2	CXCL9	CD8_Pex	DPP4	0.0217512	4.86313
Macro_C1Q	CXCL11	CD8_Naive-like	CXCR3	0.0103278	4.00061
Macro_S100A8	CCL5	CD8_Naive-like	CCR3	0.0147016	4.55765
Macro_S100A8	CCL4	CD8_Naive-like	CCR8	0.0253753	4.53209
Macro_S100A8	CCL3	CD8_Naive-like	CCR3	0.025512	3.15551
Macro_S100A8	CCL4	CD8_Naive-like	CCR3	0.0113607	3.97941
Macro_TREM2	ICAM4	CD8_FOXP3	ITGB2	0.0188048	4.33918
Macro_TREM2	ADGRE2	CD8_FOXP3	CD55	1.76037e-05	16.1755
Macro_C1Q	CFH	CD8_Pex	SELL	0.0144704	6.3593
Macro_C1Q	ICAM3	CD8_FOXP3	ITGB2	0.00798237	4.27407
Macro_S100A8	CALM2	CD8_Pex	SELL	0.0398056	2.79601
Macro_S100A8	ADGRE2	CD8_FOXP3	CD55	0.0465717	4.06876
MonoDC	SPON2	CD8_FOXP3	ITGB2	0.0346521	3.9769
MonoDC	ADGRE5	CD8_FOXP3	CD55	0.043379	2.97104
Macro_CXCL9	CFH	CD8_FOXP3	SELL	0.00804796	8.74451
Macro_CXCL9	VCAM1	CD8_FOXP3	ITGB2	0.0476711	3.6693
Macro_CXCL9	C1QB	CD8_FOXP3	C1QBP	0.0448634	3.78167
DC1	ADGRE5	CD8_FOXP3	CD55	0.00506877	13.9924
Macro_S100A8	IFNGR1	CD8_FOXP3	IFNG	0.0218469	3.87829
Macro_S100A8	IFNGR2	CD8_FOXP3	IFNG	0.00773335	4.3498
Macro_CXCL9	IFNGR1	CD8_FOXP3	IFNG	0.00165372	6.14937
Macro_CXCL9	IFNGR2	CD8_FOXP3	IFNG	0.0137423	3.83194
Macro_TREM2	PDCD1LG2	CD8_Naive-like	PDCD1	0.00904233	6.13083
Macro_TREM2	TNFRSF8	CD8_Naive-like	TNFSF8	0.045227	4.25169
Macro_TREM2	NECTIN2	CD8_FOXP3	CD226	0.0307647	3.63036
Macro_S100A8	TNFRSF14	CD8_Naive-like	BTLA	0.0370811	2.92844
Macro_S100A8	IL15	CD8_FOXP3	IL2RA	0.0341683	5.05662
Macro_S100A8	IL15	CD8_FOXP3	IL2RG	0.00319401	5.32549
Macro_S100A8	SPN	CD8_FOXP3	ICAM1	0.0460904	3.23779
Macro_CXCL9	IL2RA	CD8_FOXP3	ICAM1	0.0212332	3.73732
Macro_TREM2	OSM	CD8_Naive-like	IL6ST	0.0380285	3.92347
Macro_S100A8	IL15	CD8_FOXP3	IL2RA	0.0341683	5.05662
Macro_S100A8	IL15	CD8_FOXP3	IL2RG	0.00319401	5.32549
Macro_CXCL9	ADAM10	CD8_FOXP3	IL6R	0.0366538	5.07855
Macro_CXCL9	ADAM17	CD8_FOXP3	IL6R	0.00843848	10.817
Macro_CXCL9	IL6R	CD8_FOXP3	ADAM10	0.0337694	4.22059
Macro_CXCL9	IL2RA	CD8_FOXP3	ICAM1	0.0212332	3.73732

### Sheet: CD4_Myeloid
Table S9. Day 30 post-ACT (T30) Ligand-Receptor (LR) differential interaction analysis according to clinical response in the sorted-viable single-cell data.
celltype1	gene1	celltype2	gene2	pval_ttest	t-value
CD4_CXCL13	CCL4	Macro_CXCL9	CCR1	0.0291287	3.10394
CD4_Th1	PDCD1LG2	Macro_CXCL9	PDCD2	0.0176402	3.63101
CD4_Th1	BTLA	Macro_CXCL9	TNFRSF14	0.0486288	2.83096
CD4_CXCL13	TNFSF8	Macro_CXCL9	TNFRSF8	0.00974277	4.05951
CD4_CXCL13	TNFRSF14	Macro_CXCL9	TNFSF13	0.0174835	3.63804
Macro_TREM2	CXCL9	CD4_Th1	CXCR3	0.040212	2.90632
MonoDC	CKLF	CD4_Th1	CCR4	0.028377	-3.10624
Macro_TREM2	PDCD1LG2	CD4_Th1	PDCD1	0.0377819	2.93709
Macro_S100A8	IL18	CD4_CXCL13	CD48	0.0108071	4.10591
Macro_TREM2	EBI3	CD4_CXCL13	IL6ST	0.00548988	4.68858
Macro_S100A8	IL18	CD4_CXCL13	CD48	0.0108071	4.10591

### Sheet: CD4_CD8
Table S9. Day 30 post-ACT (T30) Ligand-Receptor (LR) differential interaction analysis according to clinical response in the sorted-viable single-cell data.
celltype1	gene1	celltype2	gene2	pval_ttest	t-value
CD4_Th1	S100A9	CD8_FOXP3	ITGB2	0.0397567	3.76929
CD4_Th1	ICAM2	CD8_FOXP3	ITGB2	0.0317712	3.6001
CD4_CXCL13	IL2RA	CD8_FOXP3	ICAM1	0.0145348	8.2039
CD4_Th1	IL7	CD8_FOXP3	IL7R	0.00620031	5.74377
CD4_CXCL13	IL2RA	CD8_FOXP3	ICAM1	0.0145348	8.2039
CD8_EM-like	CCL4	CD4_Th1	CCR8	0.0093918	4.3505
CD8_Naive-like	CCL4	CD4_Th1	CCR8	0.0476785	2.61361
CD8_Pex	CXCR3	CD4_Th1	GNAI2	0.028874	3.34786
CD8_Pex	CXCR4	CD4_Th1	HMGB1	0.0446018	2.6702
CD8_Tex	ITGB2	CD4_Th1	VCAM1	0.033564	5.31999
CD8_Naive-like	VCAM1	CD4_CXCL13	ITGB2	0.00115243	29.4318
CD8_Pex	SELPLG	CD4_Th1	SELL	0.00956955	4.13655
CD8_Tex	TRAF3	CD4_Th1	CD40LG	0.0266836	-3.28246
CD8_EM-like	ICAM1	CD4_CXCL13	IL2RA	0.00929538	10.2996
CD8_Naive-like	TNFRSF14	CD4_Th1	BTLA	0.0400333	3.30073
CD8_Pex	CD86	CD4_Th1	CD28	0.000586613	8.32374
CD8_Pex	CD86	CD4_Th1	CTLA4	0.00486827	5.31779
CD8_Pex	CD247	CD4_Th1	BTLA	0.0122576	4.70281
CD8_EM-like	IL27RA	CD4_Th1	EBI3	0.0284976	3.31038
CD8_EM-like	ICAM1	CD4_CXCL13	IL2RA	0.00929538	10.2996
CD8_Naive-like	IL27RA	CD4_Th1	EBI3	0.0449495	3.94221
CD8_Naive-like	IL23A	CD4_CXCL13	IL12RB1	0.0404881	4.81757
CD8_Pex	EBI3	CD4_Th1	IL6ST	0.0384713	3.70495
CD8_Pex	IL6ST	CD4_Th1	EBI3	0.0107142	4.71921

### Sheet: CD8_B_cells
Table S9. Day 30 post-ACT (T30) Ligand-Receptor (LR) differential interaction analysis according to clinical response in the sorted-viable single-cell data.
celltype1	gene1	celltype2	gene2	pval_ttest	t-value
CD8_Tex	MIF	B_cells_Memory	CXCR4	0.0469806	4.44943
CD8_Tex	TGFB1	B_cells_Memory	CXCR4	0.00624708	12.5927
CD8_Tex	HMGB1	B_cells_Memory	CXCR4	0.0468934	4.45387
CD8_Tex	SDC4	B_cells_Memory	CCL5	0.00824093	10.9475
CD8_EM-like	TGFB1	B_cells_Memory	CXCR4	0.0131808	8.62387
CD8_EM-like	CCR5	B_cells_Memory	S100A4	0.0275729	5.89699
CD8_EM-like	SDC4	B_cells_Memory	CCL5	0.0448653	4.56075
CD8_Naive-like	CCR3	B_cells_Memory	CCL5	0.0390275	4.91253
CD8_Pex	CCR1	B_cells_Memory	CCL5	0.0055495	13.3678
CD8_Tex	SELPLG	B_cells_Memory	SELL	0.022546	6.54671
CD8_Tex	SELPLG	B_cells_Memory	ITGB2	0.0414158	4.75983
CD8_Tex	CALM2	B_cells_Memory	SELL	0.0409354	4.78948
CD8_EM-like	CD55	B_cells_Memory	ADGRE5	0.0490186	4.3489
CD8_EM-like	SPON2	B_cells_Memory	ITGB2	0.0246172	6.25526
CD8_ISG	CD55	B_cells_Memory	CR1	0.0376761	5.00516
CD8_FOXP3	CD55	B_cells_Memory	ADGRE5	0.0309938	5.54729
CD8_FOXP3	CD99	B_cells_Memory	CD81	0.00666271	12.1898
CD8_Tex	IFNG	B_cells_Memory	IFNGR2	0.0291353	5.72975
CD8_FOXP3	IFNG	B_cells_Memory	IFNGR2	0.0178316	7.38815
CD8_Tex	TNFSF14	B_cells_Memory	TNFRSF14	0.0381198	4.97421
CD8_Tex	LGALS9	B_cells_Memory	CD44	0.041161	4.77549
CD8_Tex	CD247	B_cells_Memory	BTLA	0.0362829	5.10592
CD8_Tex	TNFRSF14	B_cells_Memory	BTLA	0.0358376	5.13934
CD8_EM-like	LGALS9	B_cells_Memory	CD47	0.0434021	4.64235
CD8_EM-like	CD247	B_cells_Memory	BTLA	0.0352687	5.18293
CD8_EM-like	ICOS	B_cells_Memory	TNF	0.0209734	6.79594
CD8_EM-like	CD44	B_cells_Memory	LGALS9	0.0245564	6.26329
CD8_ISG	ICOS	B_cells_Memory	TNF	0.0334348	5.3308
CD8_ISG	CD44	B_cells_Memory	LGALS9	0.0214271	6.72126
CD8_ISG	CD47	B_cells_Memory	LGALS9	0.0120189	9.03908
CD8_FOXP3	CD44	B_cells_Memory	LGALS9	0.0484906	4.37436

### Sheet: CD4_B_cells
Table S9. Day 30 post-ACT (T30) Ligand-Receptor (LR) differential interaction analysis according to clinical response in the sorted-viable single-cell data.
celltype1	gene1	celltype2	gene2	pval_ttest	t-value
CD4_Th1	CCR3	B_cells_Memory	CCL5	0.0476861	4.41392
CD4_Th1	HAVCR2	B_cells_Memory	LGALS9	0.0247038	6.24386

### Sheet: CD8_NK_cells
Table S9. Day 30 post-ACT (T30) Ligand-Receptor (LR) differential interaction analysis according to clinical response in the sorted-viable single-cell data.
celltype1	gene1	celltype2	gene2	pval_ttest	t-value
CD8_Naive-like	CCL3	NK_cells	CCR1	0.00234074	10.424
CD8_Naive-like	CCL4	NK_cells	CCR1	0.00860633	5.04583
